# The enemy of my enemy: A bacterial antagonist rescues *Chlamydomonas* by inactivating a toxin from a rival

**DOI:** 10.64898/2026.11.05.764488

**Authors:** Trang Vuong, Constanze Schultz, Harikumar R. Suma, Patrick Then, Sankar Jana, Michael Schmitt, Jürgen Popp, Pierre Stallforth, Maria Mittag

**Affiliations:** Matthias Schleiden Institute of Genetics, Bioinformatics and Molecular Botany, Friedrich Schiller University Jena, 07743 Jena, Germany; Leibniz Institute of Photonic Technology (IPHT), Member of Leibniz Health Technologies, Member of the Leibniz Center for Photonics in Infection Research (LPI), Albert-Einstein-Str. 9, 07745 Jena, Germany; Department of Paleobiotechnology, Leibniz Institute for Natural Product Research and Infection Biology, Hans Knöll Institute (HKI), Beutenbergstraße 11a, 07745 Jena, Germany; Cluster of Excellence Balance of the Microverse, Friedrich Schiller University, 07743 Jena, Germany; Institute of Physical Chemistry (IPC) and Abbe Center of Photonics (ACP), Member of the Leibniz Center for Photonics in Infection Research (LPI), Friedrich Schiller University Jena, Helmholtzweg 4, 07743 Jena, Germany; Institute of Organic Chemistry and Macromolecular Chemistry, Friedrich Schiller University Jena, Humboldtstrasse 10, 07743 Jena, Germany

**Author notes:** Author for correspondence: Maria Mittag. Institute for a Sustainable Hydrogen Economy (IHE), Forschungszentrum Jülich GmbH, An der deutschen Welle 7a, 52428 Jülich, Germany. Microbiome Interactions and Engineering Group, Department of Biotechnology and Biomedicine, Technical University of DenmarkSøltofts Plads, 221, 266, 2800 Kgs. Lyngby, Denmark.

## Abstract

Microbial interactions are shaped by multiple community members, yet the underlying mechanisms remain poorly understood. Here, we investigated a tripartite interaction between the microalga *Chlamydomonas reinhardtii* and two *Pseudomonas* bacteria that coexist in the same soil habitat. In pairwise cultures, all three interactions are amensalistic (-like): *Pseudomonas protegens* Pf-5 antagonizes both *C. reinhardtii* and *Pseudomonas fluorescens* HKI0770 without benefit, while *P. fluorescens* inhibits *C. reinhardtii* without profiting from the alga. However, in a tripartite culture, *P. fluorescens* protects *C. reinhardtii* from *P. protegens* and promotes algal recovery. This protection is not stopped when the used carbon source, acetate, is supplemented. The *P. fluorescens* rescue effect is associated with reduced levels of the polyyne toxin protegencin produced by *P. protegens*. Protegencin levels, detected by Raman microspectroscopy, are decreased by application of spent medium or protein extracts from *P. fluorescens*, while heat- and protease-treatment abolish this activity. A heat-sensitive, proteinaceous factor, likely an enzyme(s), appears to contribute to protegencin inactivation. Our results show that *P. fluorescens* rescues *C. reinhardtii* by inactivating protegencin, despite being inhibited by *P. protegens*. These findings demonstrate the importance of investigating higher-order effects, since additional community members can transform pairwise antagonistic interactions into conditional protection through toxin inactivation.
