## Supplemental Tables S1-S8 for "The enemy of my enemy: A bacterial antagonist rescues *Chlamydomonas* by inactivating a toxin from a rival"

### Sheet: Table S1
Table S1. C. reinhardtii cell numbers in mono- and cocultures with P. protegens and P. fluorescens, respectively (support Fig. 1B)
Statistical significance was determined by using an unpaired two-tailed Welch's t-test (unequal variances). Furthermore, exact P-values, t-values and degrees of freedom are presented.
Significance levels are indicated as follows: *P < 0.05, **P < 0.01 and ***P < 0.001; n.s.: not significant.
Cre: C. reinhardtii, Ppr: P. protegens, Pfl: P. fluorescens; SD: standard deviation; N/A: not applicable
R1, R2, R3 represent 3 independent biological replicates.
	Cre cell number in monoculture (cell ml-1)					Cre cell number in Cre+Ppr coculture (cell ml-1)					Cre cell number in Cre+Ppr coculture vs Cre cell number in monoculture
Day	R1	R2	R3	Average	SD	R1	R2	R3	Average	SD	P-value	Significance	t-value	Degrees of freedom
0	100000	100000	100000	100000	0	100000	100000	100000	100000	0	N/A	N/A	N/A	N/A
1	227778	388889	188889	268519	106042	44444.4	227778	83333.3	118519	96598.5	0.144963	n.s	-1.81122	3.9657
2	777778	1.39444e+06	1.17778e+06	1.11667e+06	312842	83333.3	133333	27777.8	81481.5	52802.1	0.0263591	*	-5.65137	2.11386
3	2.21667e+06	3.11667e+06	3.66667e+06	3000000	732006	83333.3	100000	116667	100000	16666.7	0.0205391	*	-6.86011	2.00207
4	7.63333e+06	8.53333e+06	9.46667e+06	8.54444e+06	916717	233333	100000	166667	166667	66666.7	0.0038142	**	-15.7873	2.02115
5	9900000	1.11667e+07	1.17333e+07	1.09333e+07	938675	166667	100000	366667	211111	138778	0.00212481	**	-19.572	2.08739
6	11500000	1.50333e+07	13800000	1.34444e+07	1.7933e+06	500000	333333	433333	422222	83887	0.00617292	**	-12.5637	2.00875
7	12700000	1.50667e+07	13600000	1.37889e+07	1.19459e+06	333333	1.13333e+06	566667	677778	411411	0.0011155	**	-17.9739	2.46785
8	13200000	16400000	1.45333e+07	1.47111e+07	1.60739e+06	233333	666667	966667	622222	368681	0.00297108	**	-14.7973	2.20985
9	1.29667e+07	1.59667e+07	1.64667e+07	1.51333e+07	1.89297e+06	666667	2100000	2700000	1.82222e+06	1.04474e+06	0.00148896	**	-10.6633	3.11495
10	1.31333e+07	1.57667e+07	1.42667e+07	1.43889e+07	1.32091e+06	1.53333e+06	2100000	3500000	2.37778e+06	1.01233e+06	0.000342952	***	-12.5007	3.74679
	Cre cell number in monoculture (cell ml-1)					Cre cell number in Cre+Pfl coculture (cell ml-1)					Cre cell number in Cre+Pfl coculture vs Cre cell number in monoculture
Day	R1	R2	R3	Average	SD	R1	R2	R3	Average	SD	P-value	Significance	t-value	Degrees of freedom
0	100000	100000	100000	100000	0	100000	100000	100000	100000	0	N/A	N/A	N/A	N/A
1	227778	388889	188889	268519	106042	138889	233333	138889	170370	54527.5	0.249531	n.s.	-1.42568	2.98853
2	777778	1.39444e+06	1.17778e+06	1.11667e+06	312842	366667	811111	261111	479630	291883	0.0616934	n.s.	-2.57882	3.98092
3	2.21667e+06	3.11667e+06	3.66667e+06	3000000	732006	816667	1.26667e+06	1.06667e+06	1050000	225462	0.0345759	*	-4.4096	2.37609
4	7.63333e+06	8.53333e+06	9.46667e+06	8.54444e+06	916717	1.96667e+06	2.73333e+06	2900000	2.53333e+06	497773	0.00189867	**	-9.98094	3.08505
5	9900000	1.11667e+07	1.17333e+07	1.09333e+07	938675	4.73333e+06	4.56667e+06	3.66667e+06	4.32222e+06	573811	0.00121322	**	-10.4082	3.31159
6	11500000	1.50333e+07	13800000	1.34444e+07	1.7933e+06	5.86667e+06	5300000	7.06667e+06	6.07778e+06	902055	0.00827525	**	-6.35622	2.9512
7	12700000	1.50667e+07	13600000	1.37889e+07	1.19459e+06	6.46667e+06	6.13333e+06	8.13333e+06	6.91111e+06	1.07152e+06	0.00183988	**	-7.42343	3.95363
8	13200000	16400000	1.45333e+07	1.47111e+07	1.60739e+06	7.86667e+06	7000000	1.01333e+07	8.33333e+06	1.61795e+06	0.00837921	**	-4.84358	3.99983
9	1.29667e+07	1.59667e+07	1.64667e+07	1.51333e+07	1.89297e+06	8.46667e+06	7.73333e+06	1.01333e+07	8.77778e+06	1.22988e+06	0.0119613	*	-4.87644	3.43312
10	1.31333e+07	1.57667e+07	1.42667e+07	1.43889e+07	1.32091e+06	8.23333e+06	8400000	1.14667e+07	9.36667e+06	1.82056e+06	0.0214101	*	-3.86735	3.64879

### Sheet: Table S2 
Table S2. P. protegens and P. fluorescens cell numbers in mono- and cocultures with C. reinhardtii (support Fig. S1B, C)
Statistical significance was determined by using an unpaired two-tailed Welch's t-test (unequal variances). Furthermore, exact P-values, t-values and degrees of freedom are presented.
n.s.: not significant
Ppr: P. protegens, Pfl: P. fluorescens; SD: standard deviation; N/A: not applicable
R1, R2, R3 represent 3 independent biological replicates.
A Ppr cell number in the coculture with Cre compared with its monoculture
	Ppr cell number in monoculture (CFU ml-1)					Ppr cell number in Cre+Ppr coculture (CFU ml-1)					Ppr cell number in Cre+Ppr coculture vs Ppr cell number in monoculture
Day	R1	R2	R3	Average	SD	R1	R2	R3	Average	SD	P-value	Significance	t-value	Degrees of freedom
0	25000000	25000000	25000000	25000000	0	25000000	25000000	25000000	25000000	0	N/A	N/A	N/A	N/A
1	8000000	5.76667e+07	34000000	3.32222e+07	2.48425e+07	27000000	1.41333e+08	1.10333e+08	9.28889e+07	5.91292e+07	0.215962	n.s.	1.61136	2.68473
2	300000000	500000000	200000000	3.33333e+08	1.52753e+08	5.66667e+08	7.66667e+08	5.66667e+08	6.33333e+08	1.1547e+08	0.0576381	n.s.	2.7136	3.72308
3	3.33333e+07	1.66667e+07	1.33333e+07	2.11111e+07	1.07152e+07	1.83333e+08	9.33333e+07	50000000	1.08889e+08	6.80142e+07	0.151877	n.s.	2.20812	2.09922
4	9.66667e+06	1000000	6.33333e+06	5.66667e+06	4.37163e+06	3.23333e+07	5.66667e+06	2.43333e+07	2.07778e+07	1.36843e+07	0.18833	n.s.	1.82194	2.40402
5	3.33333e+07	1000000	5.33333e+06	1.32222e+07	1.7551e+07	3.56667e+07	5.66667e+06	1.73333e+07	1.95556e+07	1.5123e+07	0.661058	n.s.	0.47349	3.91448
6	37000000	4.33333e+06	4000000	1.51111e+07	1.89571e+07	53000000	22000000	7.66667e+06	2.75556e+07	2.31717e+07	0.512837	n.s.	0.719963	3.84895
7	1.13333e+07	4.33333e+06	1.33333e+06	5.66667e+06	5.1316e+06	3.93333e+07	23000000	6.66667e+06	23000000	1.63333e+07	0.20061	n.s.	1.75358	2.39103
8	2.06667e+07	4.66667e+06	6000000	1.04444e+07	8.87777e+06	4.96667e+07	1.46667e+07	1.06667e+07	2.5e+07	2.14554e+07	0.365917	n.s.	1.08576	2.66535
9	19000000	1.16667e+07	1.06667e+07	1.37778e+07	4.55013e+06	5.53333e+07	37000000	2.73333e+07	3.98889e+07	1.42218e+07	0.0747091	n.s.	3.02879	2.4052
10	1.93333e+07	9.33333e+06	5.66667e+06	1.14444e+07	7.07369e+06	3.86667e+07	4.36667e+07	9000000	3.04444e+07	1.87389e+07	0.214303	n.s.	1.64302	2.55864
B Pfl cell number in the coculture with Cre compared with its monoculture
	Pfl cell number in monoculture (CFU ml-1)					Pfl cell number in Cre+Pfl coculture (CFU ml-1)					Pfl cell number in Cre+Pfl coculture vs Pfl cell number in monoculture
Day	R1	R2	R3	Average	SD	R1	R2	R3	Average	SD	P-value	Significance	t-value	Degrees of freedom
0	25000000	25000000	25000000	25000000	0	25000000	25000000	25000000	25000000	0	N/A	N/A	N/A	N/A
1	8.66667e+06	13000000	3.66667e+06	8.44444e+06	4.67063e+06	7.26667e+07	1.73333e+07	7.13333e+07	5.37778e+07	3.15689e+07	0.127779	n.s.	2.46047	2.08752
2	300000000	2.33333e+08	2.33333e+08	2.55556e+08	3.849e+07	4.66667e+08	3.33333e+08	500000000	4.33333e+08	8.81917e+07	0.0560689	n.s.	3.2	2.73523
3	3.33333e+06	1.93333e+07	4.33333e+06	9e+06	8.96289e+06	5.66667e+07	70000000	200000000	1.08889e+08	7.91857e+07	0.158909	n.s.	2.17104	2.05124
4	9.33333e+06	9.66667e+06	5000000	8000000	2.60342e+06	3.86667e+07	2.13333e+07	43000000	3.43333e+07	1.14649e+07	0.0515669	n.s.	3.87952	2.20571
5	900000	633333	133333	555556	389206	5.76667e+07	10000000	3.43333e+07	34000000	2.38351e+07	0.135644	n.s.	2.43002	2.00107
6	3.46667e+06	200000	1.66667e+06	1.77778e+06	1.63617e+06	56000000	40000000	19000000	3.83333e+07	1.85562e+07	0.0750956	n.s.	3.39893	2.0311
7	6.33333e+06	7000000	2000000	5.11111e+06	2.71484e+06	40000000	41000000	1.93333e+07	3.34444e+07	1.22308e+07	0.0509384	n.s.	3.91706	2.1966
8	7.33333e+06	2.93333e+07	4000000	1.35556e+07	1.37652e+07	3.96667e+07	2.06667e+07	13000000	2.44444e+07	1.37289e+07	0.386928	n.s.	0.970107	3.99997
9	13000000	3.23333e+07	4000000	1.64444e+07	1.44773e+07	3.53333e+07	24000000	1.73333e+07	2.55556e+07	9.10026e+06	0.417334	n.s.	0.922864	3.36706
10	1.76667e+07	5.53333e+07	2.33333e+06	2.51111e+07	2.7273e+07	44000000	1.56667e+07	14000000	2.45556e+07	1.686e+07	0.977766	n.s.	-0.0300107	3.33385

### Sheet: Table S3
Table S3. P. protegens and P. fluorescens cell numbers in mono- and bacterial cocultures (support Fig. 2A, B)
Statistical significance was determined by using an unpaired two-tailed Welch's t-test (unequal variances). Furthermore, exact P-values, t-values and degrees of freedom are presented.
Significance levels are indicated as follows: *P < 0.05, **P < 0.01; n.s.: not significant
Ppr: P. protegens, Pfl: P. fluorescens; SD: standard deviation; N/A: not applicable
R1, R2, R3 represent 3 independent biological replicates.
A P. protegens cell numbers in the coculture with P. fluorescens compared with its monoculture
	Ppr cell number in monoculture (CFU ml-1)					Ppr cell number in Ppr+Pfl coculture (CFU ml-1)					Ppr cell number in Ppr+Pfl coculture vs Ppr cell number in monoculture
Day	R1	R2	R3	Average	SD	R1	R2	R3	Average	SD	P-value	Significance	t-value	Degrees of freedom
0	25000000	25000000	25000000	25000000	0	25000000	25000000	25000000	25000000	0	N/A	N/A	N/A	N/A
1	3.93333e+07	128000000	6.06667e+07	76000000	4.62793e+07	245000000	115750000	89500000	1.50083e+08	8.32415e+07	0.267166	n.s.	1.34727	3.12856
2	1.03333e+09	1.16667e+09	700000000	9.66667e+08	2.4037e+08	1.25333e+09	1.50333e+09	9.66667e+08	1.24111e+09	2.68542e+08	0.258426	n.s.	1.31893	3.95186
3	4.03333e+07	6.36667e+07	41000000	4.83333e+07	1.32832e+07	2.50333e+07	64000000	7.76667e+07	5.55667e+07	2.73113e+07	0.708582	n.s.	0.412525	2.89606
4	164000000	1.64667e+08	114000000	1.47556e+08	2.90619e+07	117000000	1.45667e+08	8.66667e+07	1.16444e+08	2.95039e+07	0.263102	n.s.	-1.30117	3.99909
5	1.66667e+06	3.33333e+06	1.83333e+07	7.77778e+06	9.17928e+06	13000000	11000000	176000000	6.66667e+07	9.46907e+07	0.394096	n.s.	1.07215	2.03759
B P. fluorescens cell numbers in the coculture with P. protegens compared with its monoculture
	Pfl cell number in monoculture (CFU ml-1)					Pfl cell number in Ppr+Pfl coculture (CFU ml-1)					Pfl cell number in Ppr+Pfl coculture vs Ppr cell number in monoculture
Day	R1	R2	R3	Average	SD	R1	R2	R3	Average	SD	P-value	Significance	t-value	Degrees of freedom
0	25000000	25000000	25000000	25000000	0	25000000	25000000	25000000	25000000	0	N/A	N/A	N/A	N/A
1	3.96667e+07	5.53333e+07	5.36667e+07	4.95556e+07	8.60448e+06	26250000	19500000	13250000	1.96667e+07	6.5016e+06	0.0103263	*	-4.80027	3.72233
2	250000000	3.33333e+08	300000000	2.94444e+08	4.19435e+07	5.33333e+07	6.33333e+07	7.66667e+07	6.44444e+07	1.17063e+07	0.00730054	**	-9.14819	2.3097
3	2.96667e+07	13000000	28000000	2.35556e+07	9.17928e+06	800000	1.06667e+06	833333	900000	145297	0.0505696	n.s.	-4.27437	2.001
4	5.06667e+07	57000000	56000000	5.45556e+07	3.40479e+06	1400000	1060000	533333	997778	436671	0.00114904	**	-27.024	2.06578
5	25400000	29500000	13000000	2.26333e+07	8.59089e+06	1400000	1.56667e+06	900000	1.28889e+06	346944	0.0497717	*	-4.29985	2.00652

### Sheet: Table S4
Table S4. Cell debris in P. protegens and P. fluorescens mono- and cocultures (support Fig. 2D)
The debris abundance in the Pfl monoculture was set to 1, and values for Ppr monoculture and Ppr+Pfl coculture were normalized accordingly.
Statistical significance was determined by using an unpaired two-tailed Welch's t-test (unequal variances). Furthermore, exact P-values, t-values and degrees of freedom are presented.
Significance levels are indicated as follows: **P < 0.01, ***P < 0.001
Ppr: P. protegens, Pfl: P. fluorescens; SD: standard deviation
R1, R2, R3 represent 3 independent biological replicates.
						Cell debris in Ppr+Pfl coculture vs cell debris in Ppr monoculture				Cell debris in Ppr+Pfl coculture vs cell debris in Pfl mono culture
	R1	R2	R3	Average	SD	P-value	Significance	t-value	Degrees of freedom	P-value	Significance	t-value	Degrees of freedom
Ppr	0.763158	3.36364	1.2	1.7756	1.39252	0.00044208	***	10.689	3.98598	0.00360526	**	16.6094	2
Pfl	1	1	1	1	0
Ppr+Pfl	13.3421	12.4091	15	13.5837	1.31225

### Sheet: Table S5
Table S5. Acetic acid concentration (g l-1) in different algal and bacterial mono-, bi- and tripartite cultures (support Fig. 4A)
Statistical significance was determined by comparing acetate concentrations in the different mono- and cocultures with those in the C. reinhardtii monoculture using an unpaired two-tailed Welch’s t-test (unequal variances).
Significance levels are indicated as follows: *P < 0.05, **P < 0.01 and ***P < 0.001; n.s.: not significant. Furthermore, exact P-values, t-values and degrees of freedom are presented.
Cre: C. reinhardtii, Ppr: P. protegens, Pfl: P. fluorescens; SD: standard deviation; N/A: not applicable
R1, R2, R3 represent 3 independent biological replicates.
Day 1
	R1	R2	R3	Average	SD		Ppr vs Cre					Pfl vs Cre					Cre+Ppr vs Cre
Cre	0.903558	0.896755	0.848224	0.882846	0.0301756		P-value	Significance	t-value	Degrees of freedom		P-value	Significance	t-value	Degrees of freedom		P-value	Significance	t-value	Degrees of freedom
Ppr	0.63522	0.525074	0.602912	0.587735	0.0566196		0.00387913	**	-7.9669	3.05133		0.00168568	**	-8.28609	3.66018		0.00700399	**	-7.99267	2.56988
Pfl	0.666667	0.590626	0.656739	0.638011	0.0413357
Cre+Ppr	0.545073	0.40118	0.530112	0.492122	0.0791123		Cre+Pfl vs Cre					Cre+Ppf+Pfl vs Cre
Cre+Pfl	0.549264	0.48312	0.529671	0.520685	0.0339749		P-value	Significance	t-value	Degrees of freedom		P-value	Significance	t-value	Degrees of freedom
Cre+Ppr+Pfl	0.494755	0.394624	0.513788	0.467722	0.0640159		0.00017393	***	-13.8044	3.94504		0.0025363	**	-10.1597	2.84697
Day 2
	R1	R2	R3	Average	SD		Ppr vs Cre					Pfl vs Cre					Cre+Ppr vs Cre
Cre	0.69218	0.628325	0.627399	0.649301	0.0371372		P-value	Significance	t-value	Degrees of freedom		P-value	Significance	t-value	Degrees of freedom		P-value	Significance	t-value	Degrees of freedom
Ppr	0.0174949	0.00862686	0.0111184	0.0124134	0.00457364		0.00097374	**	-29.4812	2.06065		0.000392268	***	-27.8875	2.45424		0.00107601	**	-29.7302	2.01771
Pfl	0.0304174	0.00522404	0.0180454	0.0178956	0.0125973
Cre+Ppr	0.00854871	0.00953749	0.0132362	0.0104408	0.00247087		Cre+Pfl vs Cre					Cre+Ppf+Pfl vs Cre
Cre+Pfl	0.0172962	0.00651812	0.0144496	0.0127546	0.00558536		P-value	Significance	t-value	Degrees of freedom		P-value	Significance	t-value	Degrees of freedom
Cre+Ppr+Pfl	0.00410858	0.00438534	0.0153761	0.00795667	0.00642689		0.000906186	***	-29.3579	2.09043		0.000830525	***	-29.4737	2.11969
Day 3
	R1	R2	R3	Average	SD		Ppr vs Cre					Pfl vs Cre					Cre+Ppr vs Cre
Cre	0.503876	0.472961	0.461857	0.479565	0.0217738		P-value	Significance	t-value	Degrees of freedom		P-value	Significance	t-value	Degrees of freedom		P-value	Significance	t-value	Degrees of freedom
Ppr	0.015659	0.00733275	0.00489739	0.00929637	0.00564312		0.000351052	***	-36.2123	2.26747		0.000182195	***	-34.9948	2.53053		0.000552675	***	-37.1924	2.09068
Pfl	0.0200002	0.00757714	0.00505182	0.0108764	0.00800171
Cre+Ppr	0.00883727	0.00296366	0.00842713	0.00674269	0.00327915		Cre+Pfl vs Cre					Cre+Ppf+Pfl vs Cre
Cre+Pfl	0.0136436	0.00143594	0.00877999	0.00795319	0.00614571		P-value	Significance	t-value	Degrees of freedom		P-value	Significance	t-value	Degrees of freedom
Cre+Ppr+Pfl	0.00899222	0.00375802	0.00666225	0.00647083	0.00262234		0.000307235	***	-36.1049	2.31666		0.000602687	***	-37.3634	2.05801
Day 4
	R1	R2	R3	Average	SD		Ppr vs Cre					Pfl vs Cre					Cre+Ppr vs Cre
Cre	0.29499	0.180018	0.18266	0.219223	0.0656296		P-value	Significance	t-value	Degrees of freedom		P-value	Significance	t-value	Degrees of freedom		P-value	Significance	t-value	Degrees of freedom
Ppr	0.0151329	0.00458299	0.00884621	0.0095207	0.0053072		0.030437	*	-5.5163	2.02616		0.0299148	*	-5.46473	2.05882		0.0308054	*	-5.55894	2.00188
Pfl	0.0103271	0.0028415	0.0187514	0.01064	0.00795955
Cre+Ppr	0.00950919	0.00690497	0.00919913	0.00853776	0.00142251		Cre+Pfl vs Cre					Cre+Ppf+Pfl vs Cre
Cre+Pfl	0.0150308	0.00846318	0.0187293	0.0140744	0.00519945		P-value	Significance	t-value	Degrees of freedom		P-value	Significance	t-value	Degrees of freedom
Cre+Ppr+Pfl	0.0093047	0.0036358	0.00796386	0.00696812	0.00296273		0.0317814	*	-5.39722	2.0251		0.0302048	*	-5.59598	2.00815
Day 5
	R1	R2	R3	Average	SD		Ppr vs Cre					Pfl vs Cre					Cre+Ppr vs Cre
Cre	0.010218	0.0503519	0.00999336	0.0235211	0.0232364		P-value	Significance	t-value	Degrees of freedom		P-value	Significance	t-value	Degrees of freedom		P-value	Significance	t-value	Degrees of freedom
Ppr	0.00758403	0.00794384	0.00641958	0.00731581	0.000796738		0.350498	n.s	-1.20724	2.0047		0.377704	n.s	-1.10161	2.17052		0.338678	n.s	-1.2368	2.05785
Pfl	0.00917354	0.00329973	0.0128171	0.00843011	0.00480203
Cre+Ppr	0.00867391	0.00815771	0.00359585	0.00680915	0.00279475		Cre+Pfl vs Cre					Cre+Ppf+Pfl vs Cre
Cre+Pfl	0.00731145	0.00662995	0.0020958	0.00534573	0.00283508		P-value	Significance	t-value	Degrees of freedom		P-value	Significance	t-value	Degrees of freedom
Cre+Ppr+Pfl	0.00199808	0.00864658	0.00132358	0.00398942	0.0040473		0.30763	n.s	-1.34482	2.05953		0.281208	n.s	-1.4343	2.12124

### Sheet: Table S6
Table S6. Protegencin levels in the tripartite culture of C. reinhardtii with P. protegens and P. fluorescens compared to the bipartite culture of C. reinhardtii with P. protegens on days 2 and 5 (support Fig. 5B)
Protegencin levels were quantified using the ratio of the triple-bond signal at 2170 ± 100 cm⁻¹ to the reference signal at 1635 ± 80 cm⁻¹.
Samples were collected on days 2 and 5. On day 2, 20 independent cells were measured for the C. reinhardtii–P. protegens bipartite culture and 22 independent cells for the C. reinhardtii–P. protegens–P. fluorescens tripartite culture.
On day 5, 22 and 29 independent cells were measured, respectively.
Statistical significance was determined by comparing protegencin levels in the tripartite culture with those in the coculture of C. reinhardtii and P. protegens using an unpaired two-tailed Welch’s t-test (unequal variances).
Furthermore, exact P-values, t-values and degrees of freedom are presented.
Significance levels are indicated as follows: **P < 0.01 and ****P < 0.0001
Cre: C. reinhardtii, Ppr: P. protegens, Pfl: P. fluorescens; SD: standard deviation
	Day 2			Day 5
	Cre	Cre+Ppr	Cre+Ppr+Pfl	Cre+Ppr	Cre+Ppr+Pfl		Day 2
	0.00493918	0.168977	0.124575	0.0803094	0.0019768		Protegencin levels in Cre+Ppr+Pfl tripartite culture vs Cre+Ppr bipartite culture
	0.0016368	0.170665	0.125494	0.00755376	0.00579381		P-value	Significance	t-value	Degrees of freedom
	-0.00641164	0.157049	0.130269	0.0662678	0.00181468		2.6541e-07	****	-6.20509	39.844
	-0.00599508	0.209797	0.129915	0.0400106	0.00748277
	-0.00780484	0.217353	0.140391	0.00765037	0.00256033
	-0.0162201	0.164159	0.186457	0.0477758	0.00388107
	-0.00739013	0.186245	0.116269	0.00473396	0.00305664		Day 5
	-0.00788766	0.148864	0.098586	0.112471	0.0286696		Protegencin levels in Cre+Ppr+Pfl tripartite culture vs Cre+Ppr bipartite culture
		0.170311	0.134496	0.0657941	0.0381244		P-value	Significance	t-value	Degrees of freedom
		0.132637	0.138659	0.00362653	0.0569812		0.0012322	**	-3.38279	32.5047
		0.229143	0.117775	0.0120476	0.0518936
		0.195642	0.0724109	0.0963915	0.039903
		0.224304	0.0259385	0.0696188	0.0435997
		0.24182	0.0329938	0.0715141	0.0034812
		0.190304	0.123075	0.0111951	0.00191744
		0.15084	0.133503	0.0922149	0.0261746
		0.23552	0.146525	0.0130183	0.00561563
		0.148033	0.141181	0.0511832	0.0028756
		0.168318	0.130094	0.0408717	-0.0153836
		0.169433	0.0550513	0.00497248	0.000566475
			0.138729	0.0633528	0.0420128
			0.121621	0.0746346	0.0557905
					0.0559303
					0.0116154
					0.00708988
					0.00202351
					0.00515912
					0.00319166
					0.0181527
Average	-0.00564169	0.183971	0.116304	0.0458368	0.0176535
SD	0.00644019	0.0324872	0.0381479	0.0345369	0.0209911

### Sheet: Table S7
Table S7. Protegencin levels in the tripartite culture of C. reinhardtii with P. protegens and P. fluorescens compared to the bipartite culture of C. reinhardtii with P. protegens on days 2 to 5 (support Fig. S7)
Protegencin levels were quantified using the ratio of the triple-bond signal at 2170 ± 100 cm⁻¹ to the reference signal at 1635 ± 80 cm⁻¹.
Statistical significance was determined by comparing protegencin levels in the tripartite culture with those in the coculture of C. reinhardtii and P. protegens using an unpaired two-tailed Welch’s t-test (unequal variances).
Furthermore, exact P-values, t-values and degrees of freedom are presented.
Significance levels are indicated as follows: *P < 0.05 and **P < 0.01
Cre: C. reinhardtii, Ppr: P. protegens, Pfl: P. fluorescens; SD: standard deviation
A Measurements at day 2 and day 5
On day 2, 21 independent cells were measured for the C. reinhardtii–P. protegens bipartite culture and 24 independent cells for the C. reinhardtii–P. protegens–P. fluorescens tripartite culture.
On day 5, 25 independent cells were measured, respectively, for each condition.
	Day 2		Day 5
	Cre+Ppr	Cre+Ppr+Pfl	Cre+Ppr	Cre+Ppr+Pfl		Day 2
	0.0646222	0.0497587	0.059145	0.0119279		Protegencin levels in Cre+Ppr+Pfl tripartite culture vs Cre+Ppr bipartite culture
	0.0561401	0.0474138	0.0098713	0.0133773		P-value	Significance	t-value	Degrees of freedom
	0.0647997	0.0149166	0.0561445	0.0213244		0.0331437	*	-2.20188	38.7674
	0.075235	0.0360227	0.0319853	0.0151473
	0.0389754	0.0267956	0.0126963	0.0164803
	0.0669253	0.0353787	0.0471182	0.0383402
	0.0800116	0.00870641	0.0101588	0.0421277		Day 5
	0.0186758	0.0231381	0.0493087	0.00956666		Protegencin levels in Cre+Ppr+Pfl tripartite culture vs Cre+Ppr bipartite culture
	0.0198813	0.0274538	0.0414899	0.0327658		P-value	Significance	t-value	Degrees of freedom
	0.00772519	0.044118	0.0125516	0.0427132		0.00710642	**	-2.73871	37.374
	0.0605458	0.0641384	0.00889385	0.028309
	0.0348088	0.0278278	0.0898978	0.0280613
	0.0291428	0.0387763	0.0169583	0.0288174
	0.0900329	0.0564267	0.0783908	0.0291948
	0.0536545	0.0731333	0.020314	0.0229043
	0.0364723	0.0488478	0.085605	0.0136753
	0.0633199	0.0424364	0.0741605	0.0247507
	0.0168811	0.0809505	0.0146841	0.0743945
	0.0632894	0.0247518	0.0619947	0.0294919
	0.0698631	0.0421466	0.0593592	0.0317344
	0.0661616	0.0225012	0.0521902	0.0273844
		0.0119785	0.0108393	-0.0027723
		0.0148772	0.0767368	0.0235804
		0.031868	0.0435561	0.0283988
			0.0538266	0.0128571
Average	0.0512935	0.0372651	1.003	0.986329
SD	0.0231722	0.0189873	0.0266409	0.0146997
B Measurements at day 3 and day 4
On day 3, 25 independent cells were measured for the C. reinhardtii–P. protegens bipartite culture and 26 independent cells for the C. reinhardtii–P. protegens–P. fluorescens tripartite culture.
On day 4, 20 and 21 independent cells were measured, respectively.
	Day 3		Day 4
	Cre+Ppr	Cre+Ppr+Pfl	Cre+Ppr	Cre+Ppr+Pfl		Day 3
	0.0179641	0.0312404	0.0450954	0.00393048		Protegencin levels in Cre+Ppr+Pfl tripartite culture vs Cre+Ppr bipartite culture
	0.0790598	0.0254938	0.0775805	0.0382018		P-value	Significance	t-value	Degrees of freedom
	0.0306429	0.034829	0.0123507	0.0444279		0.039133	*	-2.12939	41.9582
	0.0169205	-0.00353801	0.0277479	0.00969839
	0.0134779	0.0178928	0.0705775	0.108432
	0.0722839	0.0441461	0.00222988	0.010216
	0.0215791	0.0572732	0.0682662	0.0500063		Day 4
	0.0831797	0.0198646	0.077619	0.00792786		Protegencin levels in Cre+Ppr+Pfl tripartite culture vs Cre+Ppr bipartite culture
	0.0477978	0.0497069	0.0603162	0.0524813		P-value	Significance	t-value	Degrees of freedom
	0.00859665	0.011517	0.0237984	0.00600366		0.00181215	**	-3.3488	38.8963
	0.0100658	0.0177613	0.0590001	0.0280426
	0.00767212	0.0171062	0.00231081	0.0103306
	0.0141198	0.0173652	0.0619249	-0.00882017
	0.00578902	0.0108214	0.0661291	0.00356236
	0.00940388	0.018631	0.0606554	0.00977068
	0.055964	0.00133825	0.0901872	-0.000294138
	0.0156661	-0.00321743	0.0836881	0.0453161
	0.00783826	0.0118091	0.0337697	0.0322618
	0.00556123	0.000419355	0.055796	0.02037
	0.0411122	0.00557346	0.071043	0.00576431
	0.0197894	0.0118009		0.0391228
	0.00302122	-0.0187023
	0.0635073	0.0114214
	0.0143951	0.00206572
	0.0521782	0.0139503
		0.00364885
Average	0.0287034	0.0157776	0.0525043	0.0246073
SD	0.025295	0.0171053	0.026683	0.026641

### Sheet: Table S8
Table S8. Protegencin levels in the coculture of C. reinhardtii and P. protegens under different conditions (support Fig. 6C, D, E and S9)
Protegencin levels were quantified using the ratio of the triple-bond signal at 2170 ± 100 cm⁻¹ to the reference signal at 1635 ± 80 cm⁻¹.
Statistical significance was determined by comparing protegencin levels in the tripartite culture with those in the coculture of C. reinhardtii and P. protegens using an unpaired two-tailed Welch’s t-test (unequal variances).
Furthermore, exact P-values, t-values and degrees of freedom are presented.
Significance levels are indicated as follows: **P < 0.01; ***P < 0.001 and ****P < 0.0001; n.s.: not significant
Cre: C. reinhardtii, Ppr: P. protegens, Pfl: P. fluorescens; SD: standard deviation
A Protegencin levels in the coculture of C. reinhardtii and P. protegens in heated and non-heated protein extract of P. fluoresens
Samples were collected on days 2. Under heated treatment, 28 independent cells were measured for the monoculture of Cre and 15 independent cells for the C. reinhardtii–P. protegens coculture.
Under non-heated treatment, 8 independent cells were measured for the monoculture of Cre and 12 independent cells for the C. reinhardtii–P. protegens coculture.
	Heated treatment		Non-heated treatment			Cre samples
	Cre	Cre+Ppr	Cre	Cre+Ppr		Protegencin levels in heated vs non-heated treatment
	-0.000905334	0.0871645	0.00493918	0.0166724		P-value	Significance	t-value	Degrees of freedom
	-0.00236305	0.0702578	0.0016368	-0.00107295		0.245002	n.s.	329.156	17.384
	-0.00600118	0.0761523	-0.00641164	0.000707917
	-0.00296091	0.0746272	-0.00599508	0.00358423
	-0.00208804	0.0736107	-0.00780484	0.015215
	-0.0365712	0.0906092	-0.0162201	0.00398108		Cre+Ppr samples
	-0.00625806	0.0552147	-0.00739013	0.014168		Protegencin levels in heated vs non-heated treatment
	-0.0060949	0.174924	-0.00788766	-0.00580682		P-value	Significance	t-value	Degrees of freedom
	-0.00302815	0.0544483		-0.00600788		5.8275e-07	****	8.03826	15.7434
	0.00134058	0.0503936		-0.00752099
	0.00248939	0.0774238		-0.00497927
	0.00436895	0.178893		-0.00402849
	0.0257592	0.0570028
	0.00393408	0.0968828
	-0.0232598	0.0737892
	-0.00513097
	0.006968
	-0.00107389
	0.0017945
	0.00197278
	0.00452901
	0.00797587
	0.0026148
	0.00519524
	0.00307359
	0.00306345
	0.00516009
	-0.0155368
Average	0.962257	0.086093	-0.00564169	0.00207602
SD	0.00966864	0.0392608	0.00644019	0.00882265
B Protegencin levels in the coculture of C. reinhardtii and P. protegens in heated and non-heated spent medium of P. fluoresens
Samples were collected on days 2. Under heated treatment, 12 independent cells were measured for the monoculture of Cre and 10 independent cells for the C. reinhardtii–P. protegens coculture.
Under non-heated treatment, 5 independent cells were measured for the monoculture of Cre and 10 independent cells for the C. reinhardtii–P. protegens coculture.
	Heated treatment		Non-heated treatment			Cre samples
	Cre	Cre+Ppr	Cre	Cre+Ppr		Protegencin levels in heated vs non-heated treatment
	0.00525295	0.248316	0.0119957	0.193347		P-value	Significance	t-value	Degrees of freedom
	0.0106038	0.20789	0.00607655	0.178999		0.748942	n.s.	-0.330762	8.38127
	0.00517533	0.173548	-0.00176444	0.154887
	0.015099	0.158971	0.00779158	0.140366
	0.00587679	0.156552	0.00228794	0.112733
	0.0105408	0.15636		0.12489		Cre+Ppr samples
	0.00240186	0.172211		0.115118		Protegencin levels in heated vs non-heated treatment
	-0.00423123	0.178833		0.114682		P-value	Significance	t-value	Degrees of freedom
	0.000454349	0.166883		0.0509963		0.00632716	**	3.13093	12.8341
	0.00501466	0.169199		0.1163
	-0.00125838
	-0.00309356
Average	0.0043197	0.178876	0.00527747	0.130232
SD	0.005852	0.0286271	0.0052588	0.03993
C Protegencin levels in the coculture of C. reinhardtii and P. protegens in heated and non-heated protein extract and spent medium of P. fluoresens (second independent dataset)
Samples were collected on days 2. The Cre control was omitted due to the large number of measurements.
In the Pfl protein extract, 8 independent cells were measured under heat-treated conditions and 7 under non-heat-treated conditions.
In the Pfl spent medium, 7 independent cells were measured under heat-treated conditions and 7 under non-heat-treated conditions.
	Protein extract		Spent medium			Protein extract
	Cre+Ppr		Cre+Ppr			Protegencin levels in heated vs non-heated treatment
	heated	non-heated	heated	non-heated		P-value	Significance	t-value	Degrees of freedom
	0.141225	0.0136784	0.178253	0.173176		0.00080811	***	5.56657	7.0914
	0.0556995	0.0163968	0.223276	0.22442
	0.0775896	0.0212326	0.261101	0.133935
	0.076922	0.0204776	0.202977	0.213494
	0.0784096	0.0203707	0.323103	0.136467		Spent medium
	0.164886	0.0155521	0.262889	0.194638		Protegencin levels in heated vs non-heated treatment
	0.0732011	0.0186793	0.189109	0.133679		P-value	Significance	t-value	Degrees of freedom
	0.078947					0.0276098	*	2.52986	11.2216
Average	0.09336	0.0180554	0.234387	0.17283
SD	0.0381387	0.00288349	0.051166	0.0390697
D Protegencin levels in the coculture of C. reinhardtii and P. protegens in the proteinase K treament of non-heated spent medium of P. fluoresens
Samples were collected on days 2. Two biological replicates of the proteinase K treatment were done.
In TAP medium, 8 independent cells were measured. In P. fluorescens spent medium, 10 independent cells were measured.
For the proteinase K-treated P. fluorescens spent medium, 9 and 8 independent cells were measured in the two independent replicates, respectively.
	TAP	Pfl spent medium	Pfl spent medium + proteinase K
			R1	R2		Protegencin levels in Pfl spent medium treated proteinase K (R1) vs Pfl spent medium
	0.137388	0.0649729	0.271728	0.214742		P-value	Significance	t-value	Degrees of freedom
	0.128638	0.198487	0.245564	0.250824		0.0053959	**	3.22806	15.6112
	0.116432	0.0529501	0.207355	0.210873
	0.13042	0.0427174	0.142749	0.188933
	0.0951955	0.206055	0.218333	0.238922
	0.160423	0.0512811	0.225564	0.206235
	0.117383	0.235242	0.218956	0.185549		Protegencin levels in Pfl spent medium treated proteinase K (R2) vs Pfl spent medium
	0.104326	0.108505	0.151141	0.0735971		P-value	Significance	t-value	Degrees of freedom
		0.0692336	0.132932			0.00150056	**	4.13589	11.5291
		0.0677042
Average	0.123776	0.109715	0.201591	0.213725
SD	0.0203048	0.0741256	0.0484307	0.0241007
